# Self-Supervised Deep Learning Encodes High-Resolution Features of Protein Subcellular Localization

**DOI:** 10.1101/2021.03.29.437595

**Authors:** Hirofumi Kobayashi, Keith C. Cheveralls, Manuel D. Leonetti, Loic A. Royer

## Abstract

Elucidating the diversity and complexity of protein localization is essential to fully understand cellular architecture. Here, we present *cytoself*, a deep-learning approach for fully self-supervised protein localization profiling and clustering. *cytoself* leverages a self-supervised training scheme that does not require pre-existing knowledge, categories, or annotations. Training *cytoself* on images of 1,311 endogenously labeled proteins from the OpenCell database reveals a highly resolved protein localization atlas that recapitulates major scales of cellular organization, from coarse classes such as nuclear, cytoplasmic and vesicular, to the subtle localization signatures of individual protein complexes. We quantitatively validate *cytoself*’s ability to cluster proteins into organelles and protein complex clusters using a clustering score, and show that *cytoself* attains higher scores than previous unsupervised or self-supervised approaches. Finally, to better understand the inner workings of our model, we dissect the emergent features from which our clustering is derived, interpret these features in the context of the fluorescence images, and analyze the performance contributions of the different components of our approach.
