## Supplementary files (paper v3) for "Self-Supervised Deep Learning Encodes High-Resolution Features of Protein Subcellular Localization": proteins_corum.csv

gene_name	complex_name
PSME1	PA28 complex
PSME2	PA28 complex
STX16	SNARE complex (VAMP4, STX6, STX16, VTI1a, VTI1b)
STX6	SNARE complex (VAMP4, STX6, STX16, VTI1a, VTI1b)
VAMP4	SNARE complex (VAMP4, STX6, STX16, VTI1a, VTI1b)
VTI1A	SNARE complex (VAMP4, STX6, STX16, VTI1a, VTI1b)
VTI1B	SNARE complex (VAMP4, STX6, STX16, VTI1a, VTI1b)
TFRC	SNX complex (SNX1, SNX1a, TFRC)
SNX1	SNX complex (SNX1, SNX1a, TFRC)
OXSR1	WNK1-OSR1 complex
WNK1	WNK1-OSR1 complex
VPS36	ESCRT-II complex
SNF8	ESCRT-II complex
VPS25	ESCRT-II complex
BLM	BLM-TRF2 complex
TERF2	BLM-TRF2 complex
DCP2	DCP1A-DCP2 Decapping complex
DCP1A	DCP1A-DCP2 Decapping complex
SMARCA5	SNF2h-HDAC12 complex
HDAC2	SNF2h-HDAC12 complex
SCAMP1	SCAMP1-SCAMP2 complex
SCAMP2	SCAMP1-SCAMP2 complex
SF3A3	SF3A1-SF3A2-SF3A3 complex
SF3A2	SF3A1-SF3A2-SF3A3 complex
SF3A1	SF3A1-SF3A2-SF3A3 complex
TOP1	TOP1-PSF-P54 complex
SFPQ	TOP1-PSF-P54 complex
NONO	TOP1-PSF-P54 complex
TSG101	TSG101-VPS37B-VPS28 complex
VPS37B	TSG101-VPS37B-VPS28 complex
VPS28	TSG101-VPS37B-VPS28 complex
IKBKB	IKKA-IKKB complex
CHUK	IKKA-IKKB complex
RAB5A	RAB5-EEA1 complex
EEA1	RAB5-EEA1 complex
GRB2	GRB2-SOS1 complex
SOS1	GRB2-SOS1 complex
PSMG4	PAC3-PAC4 complex
PSMG3	PAC3-PAC4 complex
PSMG1	PAC1-PAC2 complex
PSMG2	PAC1-PAC2 complex
ILF3	ILF3-XPO5 complex
XPO5	ILF3-XPO5 complex
EIF3G	EIF3 complex (EIF3B, EIF3G, EIF3I)
EIF3B	EIF3 complex (EIF3B, EIF3G, EIF3I)
EIF3I	EIF3 complex (EIF3B, EIF3G, EIF3I)
NPM1	CTCF-nucleophosmin complex
CTCF	CTCF-nucleophosmin complex
CSNK2B	Casein kinase II (beta-dimer, alpha-dimer)
CSNK2A1	Casein kinase II (beta-dimer, alpha-dimer)
FXR1	AGO2-FXR1-TNF(alpha)ARE-RNP complex
AGO2	AGO2-FXR1-TNF(alpha)ARE-RNP complex
MED18	MED18-MED20-MED29 mediator subcomplex
MED20	MED18-MED20-MED29 mediator subcomplex
MED29	MED18-MED20-MED29 mediator subcomplex
NFKB1	p50-p65 NF(kappa)B-SRC1 complex
RELA	p50-p65 NF(kappa)B-SRC1 complex
NCOA1	p50-p65 NF(kappa)B-SRC1 complex
CDK1	CCNB1-CDC2 complex
CCNB1	CCNB1-CDC2 complex
TBP	Pre-initiation complex (PIC)
POLR2A	Pre-initiation complex (PIC)
ACTB	Pre-initiation complex (PIC)
RAF1	RAF1-MAP2K1-YWHAE complex
YWHAE	RAF1-MAP2K1-YWHAE complex
MAP2K1	RAF1-MAP2K1-YWHAE complex
RAN	KPNB1-RAN complex
KPNB1	KPNB1-RAN complex
VIM	pERK-vimentin-KPNA2 complex
MAPK3	pERK-vimentin-KPNA2 complex
KPNA2	pERK-vimentin-KPNA2 complex
CLTC	CLTC-PI4K2A complex
PI4K2A	CLTC-PI4K2A complex
SLC9A3R1	SLC9A3R1-ACTN4 complex
ACTN4	SLC9A3R1-ACTN4 complex
ATG13	ULK1-ATG13-ATG14-PIK3C3 complex
ULK1	ULK1-ATG13-ATG14-PIK3C3 complex
ATG14	ULK1-ATG13-ATG14-PIK3C3 complex
PIK3C3	ULK1-ATG13-ATG14-PIK3C3 complex
PES1	PeBoW complex
BOP1	PeBoW complex
WDR12	PeBoW complex
SPTLC1	Serine-palmitoyltransferase (SPTLC1, SPTLC2) complex
SPTLC2	Serine-palmitoyltransferase (SPTLC1, SPTLC2) complex
MAPK1	BVR-PKCD-ERK2 complex
BLVRA	BVR-PKCD-ERK2 complex
PRKCD	BVR-PKCD-ERK2 complex
CCDC93	CCDC93-COMMD1-COMMD6 complex
COMMD6	CCDC93-COMMD1-COMMD6 complex
COMMD1	CCDC93-COMMD1-COMMD6 complex
HSP90AA1	GSK3B-HSP90AA1-PKM2 complex
PKM	GSK3B-HSP90AA1-PKM2 complex
GSK3B	GSK3B-HSP90AA1-PKM2 complex
ARAF	ARAF-PIK3R1 complex
PIK3R1	ARAF-PIK3R1 complex
