## Supplementary files (paper v3) for "Self-Supervised Deep Learning Encodes High-Resolution Features of Protein Subcellular Localization": proteins_subunits.csv

gene_name	complex_name
SF3A1	SF3
SF3A2	SF3
SF3A3	SF3
SF3B1	SF3
SF3B2	SF3
SF3B3	SF3
SF3B4	SF3
SF3B5	SF3
SF3B6	SF3
MED10	Mediator
MED11	Mediator
MED14	Mediator
MED15	Mediator
MED17	Mediator
MED18	Mediator
MED19	Mediator
MED20	Mediator
MED21	Mediator
MED22	Mediator
MED24	Mediator
MED25	Mediator
MED27	Mediator
MED28	Mediator
MED29	Mediator
MED31	Mediator
MED4	Mediator
MED6	Mediator
MED8	Mediator
MED9	Mediator
PSMB1	20S
PSMB2	20S
PSMB3	20S
PSMB4	20S
PSMB5	20S
PSMB6	20S
PSMB7	20S
NUP107	Nuclear pore
NUP153	Nuclear pore
NUP155	Nuclear pore
NUP214	Nuclear pore
NUP35	Nuclear pore
NUP98	Nuclear pore
RPL4	Ribosome
RPL5	Ribosome
RPL10A	Ribosome
RPL11	Ribosome
RPL13	Ribosome
RPL19	Ribosome
RPS11	Ribosome
RPS14	Ribosome
RPS16	Ribosome
RPS18	Ribosome
RPN1	OST
RPN2	OST
DDOST	OST
STT3A	OST
STT3B	OST
OSTC	OST
KRTCAP2	OST
DAD1	OST
SEC23A	COPII
SEC23B	COPII
SEC24C	COPII
SEC24D	COPII
SEC31A	COPII
SEC13	COPII
CLTA	Clathrins
CLTB	Clathrins
CLTC	Clathrins
POLR2E	CoreRNAPol
POLR2F	CoreRNAPol
POLR2H	CoreRNAPol
POLR2K	CoreRNAPol
