## Supplementary files (paper v3) for "Self-Supervised Deep Learning Encodes High-Resolution Features of Protein Subcellular Localization": proteins_uniloc.csv

gene_name	localization
AATF	nucleolus_gc
ACAP2	cytoplasmic
AGO1	cytoplasmic
AKAP13	cytoplasmic
AKT1S1	cytoplasmic
ALG2	er
ANKRD10	nucleoplasm
ANKRD27	vesicles
ANKRD28	cytoplasmic
ANKZF1	cytoplasmic
ARAF	cytoplasmic
ARFGAP3	golgi
ARHGEF18	cytoplasmic
ARID1B	nucleoplasm
ARL13B	centrosome
ARL6IP1	er
ARL6IP5	er
ARL8B	vesicles
ATG7	cytoplasmic
ATL2	er
ATL3	er
ATP6V0A1	vesicles
ATP6V0D1	vesicles
ATP6V1A	vesicles
ATP6V1B2	vesicles
ATXN2L	cytoplasmic
AURKB	chromatin
BAZ1A	chromatin
BAZ1B	chromatin
BCAP31	er
BET1	vesicles
BET1L	vesicles
BIN3	cytoplasmic
BMS1	nucleolus_gc
BNIP1	er
BOP1	nucleolus_gc
BRD3	nucleoplasm
BTF3	cytoplasmic
BUB1B	cytoplasmic
C4orf32	er
C9orf78	nucleoplasm
CAD	cytoplasmic
CANX	er
CASP2	nucleoplasm
CCDC22	vesicles
CCDC47	er
CCDC93	vesicles
CD63	vesicles
CDK9	nucleoplasm
CDS1	er
CEP131	centrosome
CEP135	centrosome
CEP164	centrosome
CEP192	centrosome
CEP250	centrosome
CEP72	centrosome
CERS5	er
CERS6	er
CHEK2	nucleoplasm
CHMP3	vesicles
CHMP4B	vesicles
CKAP4	er
CLCN7	vesicles
COMMD6	vesicles
COPB2	golgi
CTNNBL1	chromatin
CUTC	nucleoplasm
CYP51A1	er
DAD1	er
DBNDD1	cytoplasmic
DCP1B	vesicles
DCP2	vesicles
DDOST	er
DDX21	nucleolus_gc
DDX39B	chromatin
DKC1	nucleolus_fc_dfc
DNAJC11	mitochondria
DNAJC17	nucleoplasm
DNAJC2	cytoplasmic
DNAJC8	nucleoplasm
DNM1	cytoplasmic
DRG1	cytoplasmic
EBNA1BP2	nucleolus_gc
EIF2S3	cytoplasmic
EIF3B	cytoplasmic
EIF3E	cytoplasmic
EIF3G	cytoplasmic
EIF4A1	cytoplasmic
EIF5	cytoplasmic
ELOVL1	vesicles
ELOVL5	vesicles
EMC1	er
EMC10	er
EMC2	er
EMC3	er
EMC4	er
EMC7	er
EMC8	er
EMC9	er
FAM50A	nucleoplasm
FBL	nucleolus_fc_dfc
FKBP5	nucleoplasm
FTH1	vesicles
FXR1	cytoplasmic
FXR2	cytoplasmic
GAR1	nucleolus_fc_dfc
GNL2	nucleolus_gc
GNL3	nucleolus_gc
GOLGA2	golgi
GORASP2	golgi
GOSR1	vesicles
GPAT3	er
GRK2	cytoplasmic
GSPT1	cytoplasmic
GTPBP4	nucleolus_gc
GYG1	cytoplasmic
GYG2	cytoplasmic
GYS1	cytoplasmic
H2BC21	chromatin
HNRNPA0	nucleoplasm
HSP90B1	cytoplasmic
HSPB1	cytoplasmic
IGF2BP3	cytoplasmic
IMP3	nucleolus_gc
INO80	chromatin
INPP5K	er
IRAK1	cytoplasmic
KIAA1143	nucleoplasm
KIF20A	cytoplasmic
KIF22	chromatin
KIF3A	cytoplasmic
KRTCAP2	er
LAMP1	vesicles
LAMP2	vesicles
LAMTOR2	vesicles
LEMD3	nuclear_membrane
LMAN1	vesicles
LMNA	nuclear_membrane
LMNB1	nuclear_membrane
MAN1A2	vesicles
MAP2K1	cytoplasmic
MAP2K2	cytoplasmic
MAP3K7	cytoplasmic
MBOAT7	er
MCOLN1	vesicles
MECP2	chromatin
MFN1	mitochondria
MFN2	mitochondria
MFSD11	vesicles
MFSD12	vesicles
MMGT1	er
MPHOSPH10	nucleolus_gc
MRTO4	nucleolus_gc
MYBBP1A	nucleolus_gc
MYO19	mitochondria
MYO1E	cytoplasmic
MYO9A	cytoplasmic
NCOA1	nucleoplasm
NEK9	cytoplasmic
NEMF	cytoplasmic
NEPRO	nucleolus_gc
NET1	nucleoplasm
NFKB1	cytoplasmic
NHP2	nucleolus_fc_dfc
NIFK	nucleolus_gc
NOL10	nucleolus_gc
NOL11	nucleolus_gc
NOP2	nucleolus_gc
NOP53	nucleolus_gc
NOP58	nucleolus_fc_dfc
NPM1	nucleolus_gc
NPM3	nucleolus_gc
NSA2	nucleolus_gc
NUFIP2	cytoplasmic
NUP107	nuclear_membrane
NUP153	nuclear_membrane
NUP155	nuclear_membrane
NUP98	nuclear_membrane
OST4	er
OSTC	er
PABPC4	cytoplasmic
PDCD11	nucleolus_gc
PEX3	vesicles
PFN1	cytoplasmic
PHAX	nucleoplasm
PI4K2A	vesicles
PKN1	cytoplasmic
PNPLA2	vesicles
POLR1A	nucleolus_fc_dfc
POLR1B	nucleolus_fc_dfc
POLR2G	nucleoplasm
POLR3C	nucleoplasm
PPM1G	nucleoplasm
PRKD2	cytoplasmic
PRKDC	nucleoplasm
PRPF8	chromatin
PSMC6	nucleoplasm
PSME3	nucleoplasm
PTDSS1	er
PTDSS2	er
PTMA	nucleoplasm
RAB7A	vesicles
RACK1	cytoplasmic
RAF1	cytoplasmic
RANBP1	cytoplasmic
RBM10	chromatin
RBM19	nucleolus_gc
RBM22	chromatin
RBM25	chromatin
RBM28	nucleolus_gc
RBM34	nucleolus_gc
RBM39	chromatin
RBM42	chromatin
RBM5	chromatin
RBM8A	chromatin
REEP3	er
REEP5	er
REEP6	er
RIOK2	cytoplasmic
RIOK3	cytoplasmic
RPAP2	cytoplasmic
RPN1	er
RPN2	er
RPS16	cytoplasmic
RPS18	cytoplasmic
RPS6KA4	nucleoplasm
RSL1D1	nucleolus_gc
SAE1	nucleoplasm
SARS1	cytoplasmic
SEC16A	vesicles
SEC24D	vesicles
SEC61B	er
SF3A1	chromatin
SF3A3	chromatin
SF3B1	chromatin
SF3B2	chromatin
SF3B3	chromatin
SF3B5	chromatin
SF3B6	chromatin
SLC11A2	vesicles
SLC15A4	vesicles
SLC18B1	vesicles
SLC25A17	vesicles
SLC27A4	er
SLC2A1	vesicles
SLC2A8	vesicles
SLC30A5	golgi
SLC31A1	vesicles
SLC35E1	golgi
SLC37A3	vesicles
SLC37A4	golgi
SLC6A15	vesicles
SMARCA5	chromatin
SMARCAL1	nucleoplasm
SNRNP40	chromatin
SNRPD2	chromatin
SNRPF	chromatin
SNX11	vesicles
SNX12	vesicles
SNX27	vesicles
SNX3	vesicles
SPG21	vesicles
SPNS1	vesicles
SPOUT1	nucleolus_gc
SPTLC2	er
SRP54	er
SRP68	cytoplasmic
SRP72	cytoplasmic
SRPRA	er
SRPRB	er
SSB	nucleoplasm
STAM	vesicles
STIM1	er
STT3A	er
STT3B	er
STX12	vesicles
STX18	er
STX6	vesicles
STX7	vesicles
STX8	vesicles
SYNE3	nuclear_membrane
SYVN1	er
TAF1	nucleoplasm
TAF12	nucleoplasm
TCF25	cytoplasmic
TCOF1	nucleolus_fc_dfc
TDP1	nucleoplasm
TGFBRAP1	vesicles
TIAM1	cytoplasmic
TMEM147	er
TMEM192	vesicles
TMEM208	er
TMEM63B	vesicles
TOMM20	mitochondria
TOMM70	mitochondria
TPT1	cytoplasmic
TRIM28	nucleoplasm
TRRAP	nucleoplasm
UBA5	cytoplasmic
UPF1	cytoplasmic
USP1	nucleoplasm
USP10	cytoplasmic
USP22	nucleoplasm
USP36	nucleolus_gc
UTP4	nucleolus_fc_dfc
UTP6	nucleolus_gc
VAMP4	vesicles
VDAC1	mitochondria
VDAC2	mitochondria
VDAC3	mitochondria
VMP1	er
VPS29	vesicles
VPS35	vesicles
VPS8	vesicles
VRK2	er
VTI1B	vesicles
WDR46	nucleolus_gc
WDR75	nucleolus_gc
WNK1	cytoplasmic
WWOX	golgi
XPO5	nucleoplasm
ZCCHC7	nucleolus_gc
ZCCHC9	nucleolus_gc
