## Supplementary files (paper v3) for "Self-Supervised Deep Learning Encodes High-Resolution Features of Protein Subcellular Localization": proteins_uniorg.csv

gene_name	localization
ATL2	ER
ATL3	ER
BCAP31	ER
ESYT1	ER
RTN4	ER
SEC61B	ER
BNIP1	ER
STX18	ER
CYP51A1	ER
SPTLC2	ER
CERS5	ER
GPAT3	ER
MBOAT7	ER
CDS1	ER
PTDSS1	ER
PTDSS2	ER
ORAI1	ER
STIM1	ER
SYVN1	ER
DNAJC18	ER
ARL6IP1	ER
CANX	ER
INPP5K	ER
OSTC	ER
KRTCAP2	ER
DDOST	ER
STT3A	ER
STT3B	ER
RPN1	ER
RPN2	ER
OST4	ER
DAD1	ER
ARL6IP5	ER
RHOG	ER
ALG2	ER
CERS6	ER
SRP54	ER
VRK2	ER
SLC27A4	ER
MMGT1	ER
REEP2	ER
REEP3	ER
REEP5	ER
REEP6	ER
CKAP4	ER
SRPRA	ER
SRPRB	ER
EMC3	ER
TRPM7	ER
EMC1	ER
EMC2	ER
EMC4	ER
EMC7	ER
EMC8	ER
EMC9	ER
EMC10	ER
TMEM147	ER
VMP1	ER
TMEM208	ER
C4orf32	ER
GOLGA2	Golgi
COPB2	Golgi
WWOX	Golgi
ARFGAP3	Golgi
SLC30A5	Golgi
SLC35E1	Golgi
SLC37A4	Golgi
GORASP2	Golgi
CD63	vesicles
CD81	vesicles
CD9	vesicles
HLA-A	vesicles
RAB7A	vesicles
BET1	vesicles
BET1L	vesicles
GOSR1	vesicles
STX8	vesicles
VTI1B	vesicles
STX6	vesicles
VAMP8	vesicles
STX7	vesicles
VAMP4	vesicles
CHMP1A	vesicles
CHMP4B	vesicles
STAM	vesicles
MAN1A2	vesicles
SEC16A	vesicles
DCP1B	vesicles
DCP2	vesicles
GOLGA7	vesicles
ATP1A1	vesicles
CD151	vesicles
ATP2B1	vesicles
IGF1R	vesicles
TFRC	vesicles
LAMP1	vesicles
LAMP2	vesicles
SLC25A17	vesicles
SEC24D	vesicles
LMAN1	vesicles
ELOVL1	vesicles
ELOVL5	vesicles
ITPR3	vesicles
TMEM192	vesicles
CHMP3	vesicles
SLC7A1	vesicles
STX12	vesicles
PIP4P1	vesicles
PI4K2A	vesicles
CCDC22	vesicles
CCDC93	vesicles
COMMD6	vesicles
ARL8B	vesicles
CORO1B	vesicles
DBNL	vesicles
RHOB	vesicles
SNX3	vesicles
SNX11	vesicles
SNX12	vesicles
SNX27	vesicles
GJA1	vesicles
CTNNB1	vesicles
LAMTOR2	vesicles
FYN	vesicles
PTK7	vesicles
SLC11A2	vesicles
SLC16A1	vesicles
SLC16A10	vesicles
SLC16A2	vesicles
SLC18B1	vesicles
SLC19A1	vesicles
SLC1A3	vesicles
SLC1A5	vesicles
SLC26A6	vesicles
SLC2A1	vesicles
SLC2A8	vesicles
SLC31A1	vesicles
SLC37A3	vesicles
SLC44A2	vesicles
SLC5A6	vesicles
SLC6A15	vesicles
SLC7A5	vesicles
SLC7A6	vesicles
SLC23A2	vesicles
SLC46A1	vesicles
SLC15A4	vesicles
ANKRD27	vesicles
SVIL	vesicles
PEX3	vesicles
VPS35	vesicles
MFSD11	vesicles
ATP6V0A1	vesicles
ATP6V0D1	vesicles
ATP6V1A	vesicles
ATP6V1B2	vesicles
CLCN7	vesicles
MCOLN1	vesicles
VPS29	vesicles
VPS8	vesicles
TGFBRAP1	vesicles
FTH1	vesicles
PNPLA2	vesicles
TMEM63B	vesicles
AP2B1	vesicles
MFSD12	vesicles
SPNS1	vesicles
SPG21	vesicles
TMEM106B	vesicles
HLA-A	vesicles
SEC22A	vesicles
TGOLN2	vesicles
LAPTM4A	vesicles
SEC24A	vesicles
CERS2	vesicles
CERK	vesicles
TMEM192	vesicles
RRAS2	vesicles
C18orf21	nucleolus
POLR1A	nucleolus
POLR1B	nucleolus
POLR1C	nucleolus
POLR1E	nucleolus
POLR1F	nucleolus
FBL	nucleolus
NOP58	nucleolus
NPM1	nucleolus
NPM3	nucleolus
MYBBP1A	nucleolus
CENPA	nucleolus
NIFK	nucleolus
NOP2	nucleolus
NSA2	nucleolus
MRTO4	nucleolus
NHP2	nucleolus
GNL3	nucleolus
RSL1D1	nucleolus
DKC1	nucleolus
DDX21	nucleolus
SNU13	nucleolus
NOP53	nucleolus
EBNA1BP2	nucleolus
BOP1	nucleolus
NOL11	nucleolus
GTPBP4	nucleolus
TCOF1	nucleolus
IMP3	nucleolus
GNL2	nucleolus
GAR1	nucleolus
UTP6	nucleolus
RBM28	nucleolus
UTP4	nucleolus
AATF	nucleolus
WDR46	nucleolus
PDCD11	nucleolus
WDR75	nucleolus
NEPRO	nucleolus
SPOUT1	nucleolus
USP36	nucleolus
NOL10	nucleolus
ZCCHC9	nucleolus
MPHOSPH10	nucleolus
BMS1	nucleolus
RBM19	nucleolus
RBM34	nucleolus
ZCCHC7	nucleolus
RAB23	cytoplasm
RABGGTA	cytoplasm
DNAJC2	cytoplasm
HSP90B1	cytoplasm
HSPB1	cytoplasm
BTF3	cytoplasm
PIKFYVE	cytoplasm
BUB1B	cytoplasm
RANBP1	cytoplasm
KRAS	cytoplasm
BIN1	cytoplasm
CTTN	cytoplasm
DNM1	cytoplasm
EPN1	cytoplasm
EPS15	cytoplasm
FNBP1	cytoplasm
MAP4K4	cytoplasm
MYO1E	cytoplasm
NCK1	cytoplasm
NCKAP1	cytoplasm
PACSIN2	cytoplasm
PAK1	cytoplasm
SNX9	cytoplasm
WASF1	cytoplasm
WASF2	cytoplasm
WIPF2	cytoplasm
RBSN	cytoplasm
ARHGAP21	cytoplasm
DEPDC1B	cytoplasm
MYO9A	cytoplasm
ARHGEF12	cytoplasm
ARHGEF18	cytoplasm
DOCK7	cytoplasm
FARP1	cytoplasm
ITSN1	cytoplasm
TIAM1	cytoplasm
ARHGAP17	cytoplasm
MYO9B	cytoplasm
RALBP1	cytoplasm
AKAP13	cytoplasm
ARHGEF7	cytoplasm
DOCK11	cytoplasm
VASP	cytoplasm
PFN1	cytoplasm
VCL	cytoplasm
AGAP1	cytoplasm
ARF6	cytoplasm
FNBP1L	cytoplasm
PACSIN3	cytoplasm
FCHSD2	cytoplasm
BAIAP2	cytoplasm
BAIAP2L1	cytoplasm
BIN3	cytoplasm
SH3GL1	cytoplasm
ACAP2	cytoplasm
TJP2	cytoplasm
AKAP12	cytoplasm
AKR1A1	cytoplasm
RPS16	cytoplasm
CAD	cytoplasm
RPAP2	cytoplasm
DBNDD1	cytoplasm
CSK	cytoplasm
SRP68	cytoplasm
ARAF	cytoplasm
CSNK1G3	cytoplasm
RACK1	cytoplasm
GRK2	cytoplasm
ILK	cytoplasm
IRAK1	cytoplasm
MAP2K1	cytoplasm
MAP2K2	cytoplasm
MAP3K7	cytoplasm
AGO1	cytoplasm
AGO2	cytoplasm
MINK1	cytoplasm
NEK9	cytoplasm
PASK	cytoplasm
PDPK1	cytoplasm
PKN1	cytoplasm
PRKD2	cytoplasm
PTK2	cytoplasm
RAF1	cytoplasm
RIOK2	cytoplasm
RIOK3	cytoplasm
ROCK1	cytoplasm
TPT1	cytoplasm
TAOK1	cytoplasm
WNK1	cytoplasm
YES1	cytoplasm
ANKRD28	cytoplasm
ANKZF1	cytoplasm
ATXN2L	cytoplasm
FXR1	cytoplasm
FXR2	cytoplasm
IGF2BP1	cytoplasm
IGF2BP3	cytoplasm
NUFIP2	cytoplasm
USP10	cytoplasm
KIF20A	cytoplasm
KIF3A	cytoplasm
MYO1C	cytoplasm
GYS1	cytoplasm
GYG1	cytoplasm
GYG2	cytoplasm
SRP72	cytoplasm
DRG1	cytoplasm
LSM14B	cytoplasm
EIF3E	cytoplasm
AKT1S1	cytoplasm
NFKB1	cytoplasm
AP2S1	cytoplasm
ZCRB1	cytoplasm
EIF2S3	cytoplasm
RPS18	cytoplasm
EIF4A1	cytoplasm
EIF5	cytoplasm
EIF3G	cytoplasm
EIF3B	cytoplasm
PABPC4	cytoplasm
GSPT1	cytoplasm
UBA5	cytoplasm
ATG3	cytoplasm
ATG7	cytoplasm
NEMF	cytoplasm
TCF25	cytoplasm
LMNA	nuclear_membrane
LMNB1	nuclear_membrane
NUP35	nuclear_membrane
NUP153	nuclear_membrane
RANBP2	nuclear_membrane
ARL6IP6	nuclear_membrane
LEMD3	nuclear_membrane
SYNE3	nuclear_membrane
NUP98	nuclear_membrane
NUP107	nuclear_membrane
NUP155	nuclear_membrane
NUP214	nuclear_membrane
RANBP2	nuclear_membrane
CCAR1	nucleoplasm
USP1	nucleoplasm
LIG1	nucleoplasm
TBP	nucleoplasm
TAF12	nucleoplasm
COIL	nucleoplasm
TARDBP	nucleoplasm
DNAJC17	nucleoplasm
DNAJC8	nucleoplasm
HSF1	nucleoplasm
PSME3	nucleoplasm
PSMC6	nucleoplasm
PSMC3IP	nucleoplasm
MED21	nucleoplasm
MED24	nucleoplasm
MED10	nucleoplasm
MED6	nucleoplasm
MED8	nucleoplasm
MED17	nucleoplasm
MED18	nucleoplasm
MED20	nucleoplasm
MED28	nucleoplasm
MED15	nucleoplasm
MED14	nucleoplasm
MED31	nucleoplasm
MED19	nucleoplasm
MED4	nucleoplasm
MED11	nucleoplasm
MED22	nucleoplasm
MED27	nucleoplasm
MED9	nucleoplasm
MED29	nucleoplasm
MIS12	nucleoplasm
NET1	nucleoplasm
POLR2A	nucleoplasm
POLR2G	nucleoplasm
POLR3A	nucleoplasm
POLR3B	nucleoplasm
POLR3C	nucleoplasm
POLR3D	nucleoplasm
POLR3E	nucleoplasm
POLR3F	nucleoplasm
POLR3G	nucleoplasm
POLR3GL	nucleoplasm
POLR3H	nucleoplasm
FKBP5	nucleoplasm
INTS9	nucleoplasm
CPSF6	nucleoplasm
C9orf78	nucleoplasm
NCOA1	nucleoplasm
TDP1	nucleoplasm
PSPC1	nucleoplasm
HNRNPA0	nucleoplasm
CUTC	nucleoplasm
HNRNPL	nucleoplasm
SSB	nucleoplasm
CSNK2B	nucleoplasm
SUPT5H	nucleoplasm
ATM	nucleoplasm
BRD2	nucleoplasm
BRD3	nucleoplasm
BRD4	nucleoplasm
CDC42BPB	nucleoplasm
CDK9	nucleoplasm
CHEK2	nucleoplasm
PRKDC	nucleoplasm
PTMA	nucleoplasm
RPS6KA4	nucleoplasm
TAF1	nucleoplasm
TLK2	nucleoplasm
TRIM28	nucleoplasm
TRIM33	nucleoplasm
TRRAP	nucleoplasm
VRK3	nucleoplasm
ANKRD10	nucleoplasm
ANKRD54	nucleoplasm
CTBP2	nucleoplasm
CSE1L	nucleoplasm
PHAX	nucleoplasm
XPO5	nucleoplasm
KIF4A	nucleoplasm
KIAA1143	nucleoplasm
CD2BP2	nucleoplasm
ARID1B	nucleoplasm
SMARCAL1	nucleoplasm
SMARCD1	nucleoplasm
CASP2	nucleoplasm
TERF2	nucleoplasm
RNF40	nucleoplasm
SAE1	nucleoplasm
PPM1G	nucleoplasm
USP22	nucleoplasm
FAM50A	nucleoplasm
RAD17	nucleoplasm
USP7	nucleoplasm
MFN1	mitochondria
MFN2	mitochondria
TOMM20	mitochondria
TOMM70	mitochondria
DNAJC11	mitochondria
VDAC1	mitochondria
VDAC2	mitochondria
VDAC3	mitochondria
MYO19	mitochondria
SMARCA5	nuclear_domains
CTNNBL1	nuclear_domains
H2BC21	nuclear_domains
AURKB	nuclear_domains
BAZ1A	nuclear_domains
BAZ1B	nuclear_domains
PRPF4B	nuclear_domains
MECP2	nuclear_domains
AKAP8L	nuclear_domains
KIF22	nuclear_domains
SF3A1	nuclear_domains
SF3A2	nuclear_domains
SF3A3	nuclear_domains
SF3B1	nuclear_domains
SF3B2	nuclear_domains
SF3B3	nuclear_domains
SF3B5	nuclear_domains
SF3B6	nuclear_domains
SNRPA	nuclear_domains
SNRPB2	nuclear_domains
SNRPC	nuclear_domains
SNRPD2	nuclear_domains
SNRPF	nuclear_domains
SNRNP40	nuclear_domains
PRPF8	nuclear_domains
RBM10	nuclear_domains
RBM22	nuclear_domains
RBM25	nuclear_domains
RBM39	nuclear_domains
RBM42	nuclear_domains
RBM5	nuclear_domains
RBM8A	nuclear_domains
INO80	nuclear_domains
U2AF2	nuclear_domains
DDX39B	nuclear_domains
EFTUD2	nuclear_domains
U2SURP	nuclear_domains
INTS5	nuclear_domains
